# Predicting chromatin interactions between open chromatin regions from DNA sequences

**DOI:** 10.1101/720748

**Authors:** Fan Cao, Ying Zhang, Yan Ping Loh, Yichao Cai, Melissa J. Fullwood

## Abstract

Chromatin interactions play important roles in regulating gene expression. However, the availability of genome-wide chromatin interaction data is very limited. Various computational methods have been developed to predict chromatin interactions. Most of these methods rely on large collections of ChIP-Seq/RNA-Seq/DNase-Seq datasets and predict only enhancer-promoter interactions. Some of the ‘state-of-the-art’ methods have poor experimental designs, leading to over-exaggerated performances and misleading conclusions. Here we developed a computational method, Chromatin Interaction Neural Network (CHINN), to predict chromatin interactions between open chromatin regions by using only DNA sequences of the interacting open chromatin regions. CHINN is able to predict CTCF- and RNA polymerase II-associated chromatin interactions between open chromatin regions. CHINN also shows good across-sample performances and captures various sequence features that are predictive of chromatin interactions. We applied CHINN to 84 chronic lymphocytic leukemia (CLL) samples and detected systematic differences in the chromatin interactome between IGVH-mutated and IGVH-unmutated CLL samples.
