## Supplementary Table 2 for "Predicting chromatin interactions between open chromatin regions from DNA sequences"

### Sheet: 4C
	4C viewpoints and primers
		Viewpoint	Outer Forward	Outer Reverse	Nested Forward	Nested Reverse
MCF-7	CAP2	chr6:17390954-17391643	GGGCTGATAACACAGTAGACTCA	GACAAAGGAGATGACGGGAGAAA	GAATCTCAACAGAGGAGGTGACC	CACAGTTATCAGCCTCCTTGTCT
	ELOVL2	chr6:11047037-11047317	GTGCTTTGCAAGGTTTAGATGACAT	ACTTCCACATTACCATTTAGCCTGA	TTCTTAGAGGTCGGTTGTCACTT	TACACATCAACCCATAAGGCCAG
	GREB1	chr2:11691065-11691295	AGAGGACTCGGGTAGAATGAGAA	ATAGCTCAGGTCAATGTCCCAG	TCAACTAGAATAAGTGCAGGGC	TGGGTCAGTTGGCTTCATCT
	SIAH2	chr3:150478089-150478323	GCCTTTCTGTACATGTCAGTGGTT	AGGTTGATTTCAGTAGCCTGTTTC	GCTATTACTTTGCAAGCTGA	CCTGTTTCACGTTAGGAAAGAA
	P2RY2	chr11:72933550-72934990	CCTTGTGAACTCAGACTCAGATT	TGCTCCTCCTCAAATCTTATCAC	GGAGCCTGAGGAATTCACTTGAA	ATTGGAACACTAGACCTTGAGTAAG
K562	IRF2BP2		TCACTCAGGAATTTGCTCGAAGG	CCTCTTCTCTTTAGCACTTAACAGG	AGTCTTGCCACGAAGTACATCAA	ACTGGTGGGCTACCTCCTATTT

### Sheet: CRISPR
CRISPR primers and guide RNA
CRISPR-step2-F	GCCTTTTGCTGGCCTTTTGCTC
CRISPR-step2-R	CGGGCCATTTACCGTAAGTTATGTAACG
IRF2BP2-F-F	CACCGAGTCAAAGGCCCCGATGAAT
IRF2BP2-F-R	AAACATTCATCGGGGCCTTTGACTC
IRF2BP2-S-F	CACCGAGGTGACAAGTCGTGATCAA
IRF2BP2-S-R	AAACTTGATCACGACTTGTCACCTC

### Sheet: Sanger
Sanger sequencing primers
IRF2BP2-Flanking-F	TGCGGCATGATTACCCTGGA
IRF2BP2-Internal-F	TAGGGTTGCAGGCTGTTCG

### Sheet: RT-qPCR
RT-qPCR primers
IRF2BP2-RT-F	GGCCCTTCGAGAGCAAGTTT
IRF2BP2-RT-R	CTTGCAACTGCTTTAGACCCG
GAPDH-F	GCACCGTCAAGGCTGAGAAC
GAPDH-R	GGATCTCGCTCCTGGAAGATG
